# mTOR signaling promotes cytokine production in T cells through 3’UTR-mediated translation control

**DOI:** 10.1101/2024.10.01.616022

**Authors:** Anouk P. Jurgens, Josephine Zwijnen, Floris P.J. van Alphen, Antonia Bradarić, Koos Rooijers, Arie J. Hoogendijk, Branka Popović, Monika C. Wolkers

## Abstract

T cells are key contributors to clear our body from infected and malignant cells. When T cells respond to target cells, they undergo profound translational alterations. The evolutionary and highly conserved kinase mammalian target of rapamycin (mTOR) is a central mediator of T cell differentiation, homeostasis, and T cell activation, including the production of the key pro-inflammatory cytokines TNF, IL2, and IFNγ. mTOR was shown to execute its translation activity through TOP motifs located in the 5’ Untranslated region (5’UTR) of its target genes. Here, we uncovered a distinct mechanism of mTOR signaling on cytokine production in T cells, which is under control of the 3’UTR. Even though non-classical TOP motifs are present in cytokine 3’UTRs, they do not contribute to mTOR-mediated translation regulation. Rather, AU-rich elements (AREs) are required for mTOR-mediated cytokine production. Furthermore, we discovered that the RNA binding protein DDX21 binds to 3’UTR AREs and confers the mTOR-mediated translation control. In conclusion, we here present a previously unappreciated ARE-dependent, 3’UTR-mediated mode of action that mTOR employs to regulate cytokine production.
