## Supplemental Table 2 for "mTOR signaling promotes cytokine production in T cells through 3’UTR-mediated translation control"

### Sheet: ARE binders
Gene.names	logFC	AveExpr	t	P.Value	adj.P.Val	B	UID	Donor.1.WT.Torin	Donor.1.ARE.DMSO	Donor.2.ARE.DMSO	Donor.3.ARE.DMSO	Donor.2.WT.Torin	Donor.3.WT.Torin	Donor.1.WT.DMSO	Donor.2.WT.DMSO	Donor.3.WT.DMSO	Donor.1.ARE.Torin	Donor.2.ARE.Torin	Donor.3.ARE.Torin	Gene.names
MACF1	8.80726	25.3187	3.37129	0.00685986	0.0377934	-2.85569	UID1093	29.8515					29.6938	29.7404	29.8724	29.5015		29.2753		MACF1
LSM7	5.33879	22.8437	4.67424	0.000817197	0.00992106	-0.676621	UID1071						26.329	27.0197	26.8342	26.7584				LSM7
ZFP36	4.03775	27.9379	12.6188	1.41047e-07	3.25348e-05	8.11864	UID273	29.7459	26.1304	25.4719	26.6815	30.1931	30.3459	29.9677	30.3631	30.0663	25.7567	25.0709	25.4611	ZFP36
TTN	3.90846	22.5264	4.2896	0.00149742	0.0144004	-1.30103	UID846	24.6503					25.2241	24.8087	24.7493	24.6917				TTN
ZFP36L2	3.72632	27.7945	13.3106	8.39772e-08	2.90561e-05	8.61457	UID373	29.9994	26.3351	25.6283	25.4688	29.9563	29.8932	29.6379	29.375	29.5983	26.087	25.3624	26.1929	ZFP36L2
ALDOA	3.63702	25.1153	3.16668	0.00974144	0.0458577	-3.20928	UID123	26.4844	25.8459			26.8861	27.0287	26.105	25.5624	26.3024	25.4764	25.9915	24.4875	ALDOA
APOBEC3G	3.02526	26.5696	3.87309	0.00295015	0.0226834	-1.99697	UID995	27.3897	23.734	26.9938	24.4904	25.7882	26.4405	27.9219	28.067	28.305	25.6867	27.6018	26.4167	APOBEC3G
ZFP36L1	2.81599	31.2842	10.8985	5.76162e-07	7.97408e-05	6.74547	UID574	32.7689	30.2532	29.5931	30.2568	32.9917	32.6537	33.089	32.683	32.779	29.8599	29.1932	29.2887	ZFP36L1
LSM6	2.7367	25.5307	3.56467	0.00494037	0.0302543	-2.52283	UID466	26.9444	24.0299	25.8377		25.4096	24.7667	26.7653	26.8223	26.9091	25.0609	25.9313	25.472	LSM6
PCNP	2.72462	21.9253	6.02447	0.000115108	0.00306365	1.35195	UID840	23.1304				23.0348	23.1852	23.2347	22.9676	22.8586		22.1131	21.7359	PCNP
THUMPD1	2.69503	27.0349	8.24686	7.66524e-06	0.000442029	4.14134	UID1034	28.2738	25.9813	25.9029	24.6036	28.1823	28.2912	28.3465	28.28	27.9464	26.0862	26.2712	26.2538	THUMPD1
SNRPF	2.47469	29.4706	3.55058	0.00505935	0.0307111	-2.54701	UID463	30.5905	28.2353	29.8309	27.0187	28.9885	28.7427	30.5951	30.8578	31.0561	28.4776	29.918	29.3357	SNRPF
LSM5	2.451	27.1357	5.1323	0.000408273	0.00672678	0.0409212	UID1132	27.1303	25.6921	27.1376	24.9321	26.566	26.9466	28.2699	28.4976	28.3472	27.1186	27.9346	27.0564	LSM5
PDCD6	2.42805	21.7874	3.28016	0.0080165	0.041092	-3.01307	UID69	23.1027						22.998	23.4404	22.885		22.8856	22.4699	PDCD6
SNRPG;SNRPGP15	2.40837	29.5754	3.57876	0.00482429	0.0298072	-2.49865	UID464	30.8766	28.3525	29.8141	26.9648	29.5092	29.0852	30.5541	30.8421	30.9603	28.7163	29.9341	29.2955	SNRPG;SNRPGP15
MYCBP	2.3925	21.4673	3.29398	0.00782896	0.0404302	-2.98919	UID910	22.798						22.9831	23.2977	22.8468				MYCBP
CISD1	2.13209	24.5176	3.35129	0.00709817	0.0383745	-2.89022	UID1042	25.6504	22.5151	24.9564	22.343	25.2997	24.291	25.8291	25.0592	25.3224	24.1297	24.7786	24.0369	CISD1
CAST	2.12213	22.4868	3.61802	0.00451552	0.0284067	-2.43136	UID240	23.5526					23.6569	23.2258	22.9326	23.071	22.8702	23.2261		CAST
WDR26	2.02654	23.4119	3.53992	0.00515138	0.0307306	-2.56533	UID984	23.6638	22.2259	23.7278			22.4917	24.1413	25.0812	24.8774	23.7968	23.7846	23.674	WDR26
	2.02211	23.9793	3.25406	0.00838331	0.0411436	-3.05818	UID178	25.131	22.7291	23.8867		24.3696	24.1469	24.7612	24.5107	24.3631	23.7453	24.8713	24.2838
WDR12	2.0064	24.4018	3.25793	0.00832786	0.0411436	-3.05149	UID960	25.591		24.3657		24.6803	24.5369	24.6057	24.4464	24.7593	25.2905	25.7391	25.3806	WDR12
FKBP2	1.96424	23.0334	4.26589	0.0015554	0.0147444	-1.34013	UID274	24.7466		22.3061	22.3306	24.3244	24.0874	24.1208	23.2603	23.6269	22.5384	22.4352	22.1453	FKBP2
HMGB2	1.92108	24.9123	3.33346	0.00731762	0.0392542	-2.92099	UID270	26.0213	23.7617	24.9236		26.0296	25.3563	25.82	25.2272	25.4194	24.6805	24.907	24.7822	HMGB2
RPL7	1.87602	26.8312	4.91667	0.000563895	0.00830246	-0.293192	UID229	27.4891	25.6702	26.5504	26.2761	25.8924	26.2381	28.0655	28.1385	27.9207	26.36	26.7119	26.661	RPL7
DDX5	1.80937	29.2864	7.56924	1.64767e-05	0.000698986	3.35778	UID225	29.8948	28.6892	28.5286	28.2504	29.9499	30.3679	30.3543	30.4726	30.0695	28.5777	28.3735	27.9091	DDX5
MANF	1.69097	26.621	5.24544	0.000345558	0.00622679	0.213564	UID413	27.4532	25.3265	26.2809	25.4659	27.3351	27.0762	27.552	27.2843	27.3099	25.962	26.7438	25.6625	MANF
TCP1	1.54309	20.9628	6.67245	4.91205e-05	0.00161864	2.23263	UID227							21.8945	22.2626	22.1386				TCP1
CYFIP2	1.52992	26.7076	3.16257	0.00981064	0.0458714	-3.21639	UID880	27.6251	25.7588	26.772	24.8629	26.888	26.4906	27.3024	27.4923	27.1888	26.3345	27.4056	26.37	CYFIP2
RPLP2	1.52159	25.7154	4.35626	0.00134624	0.0138607	-1.19147	UID136	26.8206	24.7578	24.9496	24.9529	25.5045	25.2558	26.2663	26.4684	26.4904	25.4886	25.8877	25.7422	RPLP2
PPIB	1.42917	23.9543	4.1808	0.00178374	0.0162414	-1.48098	UID251	25.4448	22.6414	23.5651	22.8868	24.7525	24.1458	24.7214	24.1613	24.4981	23.4648	23.6014	23.568	PPIB
SNRPD1	1.42445	30.3674	3.76647	0.00352156	0.0258857	-2.17791	UID467	30.7109	29.3862	30.7141	29.0265	30.3028	30.4696	30.8935	31.2944	31.2122	29.9027	30.1045	30.3914	SNRPD1
ABI1	1.3906	26.3633	3.23795	0.00861828	0.0417869	-3.08603	UID799	27.1506	25.7028	26.241	24.4648	26.9223	26.3414	26.7549	27.2869	26.5386	26.2886	26.6551	26.0121	ABI1
TROVE2	1.38653	25.109	3.94169	0.00263442	0.0214473	-1.8811	UID181	25.6018	24.7421	24.8752	23.5094	25.0574	25.655	25.9062	25.744	25.636	24.5076	25.0635	25.0092	TROVE2
TCEA1	1.35079	23.2	4.1423	0.00189837	0.0166288	-1.54498	UID249	23.7481		22.7818		23.9115	23.5834	23.9107	23.6605	23.5778	22.6052	23.5763	22.7299	TCEA1
DDX17	1.29076	30.0756	4.97432	0.000516919	0.00777626	-0.203226	UID854	30.7442	29.4755	29.3394	29.4035	30.7528	31.2572	30.9235	30.8699	30.2972	29.5898	29.3954	28.8584	DDX17
SSB	1.28313	34.0069	5.25386	0.000341319	0.00622679	0.226344	UID139	35.3457	33.0189	33.0877	33.2552	34.7584	34.3856	34.3523	34.3848	34.474	33.5017	33.903	33.6157	SSB
RPL18	1.25884	24.8866	6.26645	8.32128e-05	0.0023993	1.68774	UID571	25.3422		24.4722	24.4098	25.2786	25.2519	25.5315	25.6002	25.4329	24.4777	24.6724	24.2636	RPL18
IDH2	1.20483	21.3363	3.36482	0.00693607	0.0377934	-2.86686	UID374	22.7047	21.2637		20.3624	21.9538	22.1955	21.9144	21.2482	22.3554	20.8676		20.3577	IDH2
IFIT5	1.18312	28.1707	5.11027	0.000421841	0.0067887	0.00708467	UID606	28.9406	27.1899	27.329	28.0057	28.6345	28.6259	28.8231	28.5556	28.6952	27.7466	27.6572	27.8445	IFIT5
RPL14	1.16604	25.7325	5.50446	0.00023751	0.00513615	0.601845	UID389	26.1302	25.1284	25.6438	25.436	25.6316	25.6169	26.4218	26.652	26.6326	25.0998	25.0986	25.2982	RPL14
LSM2	1.13869	27.4908	4.80759	0.000665653	0.00885831	-0.464711	UID1113	27.7089	27.2878	27.0424	26.3675	27.6609	27.8073	28.0457	28.1022	27.9658	27.4031	27.0964	27.401	LSM2
PRMT1	1.13081	26.2093	4.16542	0.00182863	0.016434	-1.50653	UID921	26.5384	25.7256	26.2641	25.2416	26.1172	25.9065	26.934	26.9343	26.7554	26.0043	26.2109	25.8789	PRMT1
PATL1	1.10545	27.6931	5.57974	0.000213368	0.00476292	0.712866	UID772	28.0203	27.294	27.2427	26.9101	27.8753	28.1036	28.3822	28.2214	28.1597	27.6651	27.2795	27.1637	PATL1
DDX21	1.10108	31.9543	4.61983	0.000889178	0.0104253	-0.763781	UID1011	32.043	31.3741	31.9921	31.2318	31.6978	31.947	32.5694	32.5971	32.7348	31.6833	32.0498	31.5315	DDX21
TARBP2	1.08712	27.0418	3.31012	0.00761565	0.0403239	-2.9613	UID678	27.8703	26.49	26.8704	25.5743	27.6793	27.2533	27.5526	27.1322	27.5113	26.8848	27.1038	26.5792	TARBP2
PDIA2	1.08461	22.6197	3.99579	0.00241043	0.0198574	-1.79005	UID595	23.3442		22.2181	22.1945	23.0827	23.3639	23.0811	22.6522	23.3876	22.4158	22.2801	21.9625	PDIA2
RPL21	1.06765	24.9618	5.15201	0.000396532	0.00669268	0.0711237	UID364	25.5069	24.2757	24.7028	24.0478	25.2762	25.574	25.6111	25.3254	25.2927	24.6	24.6484	24.6806	RPL21
RPLP0;RPLP0P6	1.05884	27.3269	5.27401	0.000331404	0.00622679	0.256866	UID137	27.7907	26.5393	26.5248	26.5609	28.4031	27.9558	27.3853	27.7859	27.6304	27.0924	27.0561	27.1984	RPLP0;RPLP0P6
FIP1L1	-1.00186	27.7512	-3.36494	0.00693466	0.0377934	-2.86666	UID749	26.9639	28.4966	27.9782	28.3561	27.0195	27.3014	27.1992	27.9284	26.6976	28.5593	28.2271	28.2878	FIP1L1
STAU1	-1.02913	29.847	-6.44987	6.54072e-05	0.0019679	1.93674	UID111	29.4063	30.3992	30.3037	30.3547	29.5673	29.5135	29.2775	29.3572	29.3355	30.3879	30.125	30.1366	STAU1
CSDE1	-1.03464	22.8163	-3.54144	0.00513813	0.0307306	-2.56271	UID78	22.1566	23.4435	22.9444	23.8733	22.5622	22.8784	22.7445	22.1754	22.2375	23.0907	23.0148	22.6748	CSDE1
RBM14	-1.03808	30.5993	-4.34824	0.00136356	0.0138607	-1.20463	UID900	30.4379	31.1439	30.9434	31.2524	30.2494	29.7272	30.2215	30.0251	29.979	31.4272	30.8351	30.9491	RBM14
ZC3HAV1	-1.05604	30.72	-4.42525	0.00120661	0.0128458	-1.07866	UID766	29.9512	31.4215	31.051	31.6705	30.6881	30.3486	30.3424	30.312	30.3203	31.0083	30.9096	30.6163	ZC3HAV1
LARP7	-1.06276	26.3068	-4.75701	0.000719297	0.00921766	-0.544806	UID708	25.6928	26.8317	26.6503	27.3499	26.1988	26.1177	25.7707	25.8792	25.9938	26.3429	26.4057	26.4479	LARP7
PHAX	-1.07245	25.213	-3.64583	0.00430924	0.0278691	-2.38376	UID986	24.7053	25.8901	25.4335	26.4402	24.7693	25.3959	24.931	24.7283	24.8873	25.0606	25.4547	24.8598	PHAX
GNB2L1	-1.07403	27.1428	-4.73424	0.000744918	0.00937243	-0.580968	UID507	26.948	27.577	27.6138	28.1743	26.398	26.8019	26.7549	26.7582	26.6298	27.4494	27.1391	27.4696	GNB2L1
MBNL1;MBNL2	-1.08308	25.908	-3.14212	0.0101622	0.0471963	-3.25175	UID1013	25.1395	26.816	25.9508	26.605	25.8184	26.4076	25.6085	25.3031	25.2109	26.3754	25.8812	25.78	MBNL1;MBNL2
ZNF445	-1.08929	20.5918	-3.12479	0.0104703	0.0479829	-3.28173	UID426		21.2628	21.0139	21.5029				20.1996		20.9601	19.8396	20.4824	ZNF445
SRSF4	-1.09124	26.4468	-3.47178	0.00578167	0.0333409	-2.6825	UID577	26.2709	27.1067	26.381	27.4497	26.5563	26.949	25.7845	25.6421	26.2371	26.5831	26.0055	26.3958	SRSF4
MEPCE	-1.13962	26.3013	-3.52826	0.00525395	0.0310746	-2.58536	UID762	25.6781	26.888	26.4795	27.7886	25.5365	26.2585	25.7115	26.0684	25.9574	26.5062	26.2993	26.4431	MEPCE
SIN3A	-1.14082	24.385	-6.17368	9.4149e-05	0.00260604	1.55998	UID908	23.9554	24.8687	24.9411	24.8888	24.1463	24.2819	23.7666	23.8853	23.6242	25.0217	24.643	24.5977	SIN3A
LUC7L2	-1.14674	27.6062	-3.17655	0.0095773	0.0453938	-3.1922	UID1114	26.6824	27.6365	28.206	28.8054	26.909	27.0032	26.4943	27.1062	27.6072	27.9688	28.128	28.7276	LUC7L2
HP1BP3	-1.24121	27.6763	-5.03492	0.000471992	0.00725818	-0.109159	UID720	26.77	28.4669	28.2043	28.5299	27.2276	27.7005	27.2844	27.1274	27.0657	27.7802	28.159	27.7999	HP1BP3
RPS18	-1.2815	23.8055	-5.68162	0.000184791	0.00426252	0.861792	UID458	23.6322	24.704	24.4749	24.6938	22.9839	23.0861	23.6349	23.3173	23.076	23.9241	24.0031	24.136	RPS18
CELF2	-1.28934	26.9573	-5.06619	0.000450446	0.00708428	-0.0608126	UID101	26.2094	27.8234	27.3648	27.4997	26.3445	26.8154	26.2439	26.5161	26.0598	27.8945	27.1853	27.531	CELF2
RBM39	-1.30615	27.0803	-4.14796	0.00188106	0.0166288	-1.53557	UID639	25.813	27.7994	27.6921	28.0375	25.8661	26.7601	26.1368	26.5255	26.9483	27.4975	27.7104	28.1765	RBM39
RPS21	-1.31682	25.9493	-3.89207	0.00285904	0.0224825	-1.96487	UID505	25.582	26.6395	26.2305	27.3842	25.0377	25.8601	25.6315	25.536	25.1362	26.4185	25.7154	26.2205	RPS21
DHX8	-1.32996	25.2024	-5.17135	0.000385357	0.00666667	0.100714	UID640	24.2558	26.057	25.5804	26.3206	24.5311	24.6934	24.2851	24.8169	24.8661	25.4783	25.9254	25.6192	DHX8
EIF2S1	-1.33466	26.2921	-5.72181	0.000174669	0.00426252	0.920137	UID134	25.0706	26.8937	27.0862	27.0907	25.6168	25.8869	25.5406	25.5894	25.9365	26.8621	26.8255	27.1065	EIF2S1
NUDT21	-1.33925	30.4781	-5.70001	0.000180084	0.00426252	0.888513	UID48	29.7179	31.2234	31.0868	31.0454	29.4919	30.0338	29.4427	30.2064	29.6888	31.2233	31.448	31.1288	NUDT21
KIF2A	-1.35259	26.0489	-5.77809	0.000161481	0.0041387	1.00144	UID4	25.2603	26.6573	26.5828	26.6564	25.7761	26.0205	25.4593	24.9316	25.4477	26.607	26.7172	26.4708	KIF2A
PPAN	-1.36389	23.6116	-3.92688	0.00269946	0.0214715	-1.90607	UID1007	22.1856	24.5453	24.0918	24.9774	22.8046	23.3957	23.2135	22.9067	23.4026	23.601	23.874	24.3412	PPAN
HNRNPR	-1.37219	27.7985	-4.66133	0.0008337	0.00994691	-0.697268	UID40	27.1007	29.2571	28.155	28.6677	27.1748	26.9035	27.2502	27.2832	27.4299	28.308	27.6464	28.4056	HNRNPR
FUBP1	-1.44499	25.158	-4.32715	0.00141017	0.0139405	-1.23924	UID869	25.0032	25.3349	26.2049	25.3541	24.7108	24.4235	23.6195	24.5416	24.3978	25.8056	26.4782	26.0221	FUBP1
KHSRP	-1.44744	27.1651	-7.53386	1.71716e-05	0.000698986	3.31535	UID859	26.6013	28.0549	27.5232	27.7569	26.8364	26.8633	26.3674	26.3491	26.2761	27.9482	27.6209	27.7835	KHSRP
GTPBP1	-1.45028	21.9095	-3.63218	0.00440925	0.0282519	-2.40712	UID7		22.5409	22.3198	23.0785					22.1353	22.6385	22.4319	23.1705	GTPBP1
ZNF672	-1.46428	21.1076	-3.3007	0.00773941	0.0404302	-2.97758	UID706		21.9242	21.6468	22.6367						21.6663	21.5777		ZNF672
CPSF7	-1.49187	24.4109	-6.69255	4.78815e-05	0.00161864	2.25901	UID810	23.6176	25.2935	25.2618	24.5782	23.8173	24.0656	23.5223	23.5393	23.5964	25.2741	25.1476	25.2167	CPSF7
YTHDC1	-1.52725	24.9881	-5.26082	0.000337861	0.00622679	0.236886	UID897	23.8552	26.0956	25.2846	26.2951	24.1531	24.5801	24.1758	24.4184	24.4992	25.7133	25.4536	25.3329	YTHDC1
RSBN1	-1.53417	21.4793	-3.73408	0.00371708	0.0258857	-2.23306	UID729		22.0418	22.3841						21.6845	21.6713	21.9059	22.3572	RSBN1
CCDC9	-1.54523	22.8701	-3.42659	0.00624315	0.035412	-2.76034	UID1127	22.0364	24.1529	23.1091	24.5993			22.324	22.0015	22.9001	23.5663	23.1256	23.4694	CCDC9
PPIG	-1.64076	25.2334	-4.60069	0.000916064	0.0104253	-0.79453	UID611	24.6892	25.7462	25.4374	26.7549	25.1226	25.5673	24.198	24.2557	24.5625	25.8703	25.3195	25.2772	PPIG
RASAL3	-1.64443	26.6593	-4.25154	0.00159163	0.0148839	-1.36382	UID781	25.6025	27.4217	27.1647	28.0189	25.7802	26.6063	25.3658	25.8703	26.4361	26.8696	27.0239	27.7523	RASAL3
RAN	-1.65918	29.3005	-7.98435	1.02511e-05	0.000472916	3.84425	UID482	28.4004	30.3105	29.8939	29.9266	28.4839	28.5509	28.3573	28.2944	28.5018	30.4577	30.4946	29.9335	RAN
EIF2S2	-1.68166	26.0724	-4.01456	0.00233743	0.019488	-1.75852	UID237	24.6203	26.8504	26.6084	27.8433	25.8216	26.1562	25.4677	25.0809	25.7085	26.1696	26.2204	26.3218	EIF2S2
MTG1	-1.7118	21.9301	-4.01863	0.00232191	0.019488	-1.75169	UID936		22.8132	22.6941							23.0624	22.7066	22.5215	MTG1
PNN	-1.72375	25.9698	-5.3433	0.000299581	0.00609734	0.3614	UID973	24.8966	26.9666	26.3117	27.4189	25.6039	25.8583	25.1112	25.0116	25.4032	26.4467	26.1281	26.4813	PNN
RPL31	-1.72913	26.9644	-8.8426	4.06491e-06	0.000351615	4.78694	UID493	26.2864	27.873	27.6067	28.1618	26.3685	26.3718	26.3656	25.9832	26.1053	27.4164	27.416	27.6177	RPL31
EIF3D	-1.78275	22.3451	-3.38866	0.00665968	0.0371653	-2.82573	UID31	22.2803	22.95	22.6392	22.8278	22.5712	23.3983			22.3871	23.3254	22.4892	22.5917	EIF3D
RBM34	-1.8234	25.8363	-4.36723	0.00132296	0.0138607	-1.1735	UID353	24.4145	26.43	26.2222	27.2107	25.52	25.7894	24.1403	24.9338	25.3185	26.8103	26.6777	26.5683	RBM34
RBM28	-1.87385	27.4841	-8.41878	6.36045e-06	0.000440143	4.33166	UID1026	26.6803	27.8677	28.1432	28.6692	26.99	26.8583	26.2114	26.3994	26.4477	28.5253	28.6197	28.3969	RBM28
SRRM2	-1.87963	25.1973	-4.84083	0.000632727	0.00860968	-0.412273	UID1097	23.2877	26.3301	26.1381	26.7984	24.759	24.2133	24.4457	24.168	25.014	25.6229	25.4316	26.1594	SRRM2
GIMAP4	-1.91769	28.37	-10.1227	1.15821e-06	0.00013358	6.05152	UID1023	27.341	29.1585	29.4947	29.0032	27.2792	27.4998	27.2421	27.3164	27.3449	29.585	29.7723	29.4027	GIMAP4
EIF6	-1.97689	21.9912	-3.73029	0.00374071	0.0258857	-2.23953	UID422		23.0874	22.6606	23.3158						22.927		22.5117	EIF6
PTBP3	-2.00985	21.8157	-3.26334	0.00825096	0.0411436	-3.04214	UID109	23.1133		22.8606	22.8476						22.3331	23.1569	22.259	PTBP3
DHX33	-2.03207	21.9119	-6.67415	4.90145e-05	0.00161864	2.23486	UID980		22.3206	23.3576	22.3474						23.3377	23.682	23.0292	DHX33
ZNF638	-2.0388	23.9792	-5.46645	0.000250794	0.00525908	0.54548	UID652	22.1248	25.165	25.063	25.6971	21.8905	23.3789	22.9448	23.2812	23.5827	24.8449	24.6691	25.1084	ZNF638
RNPS1	-2.08816	24.9239	-9.54279	2.01098e-06	0.0001988	5.49821	UID663	23.8026	26.2187	25.9961	26.1551	23.9271	24.3057	23.9871	24.2205	23.8977	25.4515	25.2595	25.865	RNPS1
CAP1	-2.08946	21.9563	-4.83896	0.000634529	0.00860968	-0.415213	UID552		23.2745	22.6975		22.6568					22.6713	22.7503	23.0703	CAP1
ACIN1	-2.204	25.6875	-4.68641	0.000801959	0.00990992	-0.657182	UID1079	24.4461	26.8091	26.3206	27.9187	23.5118	25.33	24.6986	24.8341	24.9036	26.668	26.4904	26.3187	ACIN1
PSIP1	-2.2674	21.8362	-3.87755	0.00292848	0.0226834	-1.98942	UID75	21.066	24.0056	22.6555	21.9138	21.5815			20.8406	21.4455	21.9654	22.8588	22.43	PSIP1
ZNF335	-2.26808	21.8315	-3.67516	0.00410231	0.0273244	-2.33362	UID976		22.6191	22.4408	23.2905		21.7431			22.3354	22.2041	22.0129	22.3546	ZNF335
SAP130	-2.28462	21.9649	-5.23492	0.000350932	0.00622679	0.197587	UID964		22.9482	22.6061	23.0653		22.6656				22.868	22.2771	22.2117	SAP130
ZC3H18	-2.28486	21.4124	-3.51871	0.00533956	0.0313134	-2.60177	UID777		22.6124	21.7963	22.7768						22.0868		22.1053	ZC3H18
CTCF	-2.34324	23.3449	-8.02496	9.79575e-06	0.000472916	3.89073	UID381	22.6685	24.8404	24.4839	24.8339	22.3741	22.2972	22.8197	21.9829	22.3259	23.4682	23.656	24.3875	CTCF
DGCR8	-2.50051	23.9989	-3.74142	0.00367183	0.0258857	-2.22057	UID845	23.0593	25.055	25.3485	24.4329	23.8879	22.586	23.2449		23.4689	25.0518	25.7026	25.5273	DGCR8
EXOSC10	-2.59634	21.4247	-8.27182	7.45896e-06	0.000442029	4.16919	UID553		22.7115	22.2088	22.9919						22.1157		22.3944	EXOSC10
N4BP2L1	-2.65782	21.4944	-3.13411	0.0103034	0.0475328	-3.2656	UID726	20.7327	23.4679	21.8673	23.897			21.3177	21.5252			21.6158	22.5207	N4BP2L1
WWP1	-2.84571	22.0053	-6.5125	6.03049e-05	0.00189686	2.02069	UID965		23.3099	22.8594	23.3376				21.1552		23.5998	23.2496	23.7282	WWP1
ZNF668	-3.01163	22.4084	-7.3263	2.19445e-05	0.000843646	3.06325	UID893		24.5585	23.7139	24.2611				21.2733	22.0173	23.8105	23.6609	23.9887	ZNF668
ZC3H8	-3.12343	25.4754	-8.61747	5.14528e-06	0.000395615	4.54752	UID809	24.0078	27.0979	26.5048	27.1313	24.1894	25.148	23.3122	23.6064	24.4452	26.8091	26.7132	26.74	ZC3H8
NUPL2	-3.24638	23.2484	-3.47512	0.00574898	0.0333409	-2.67675	UID33		25.1284	24.497	25.5527	22.535	23.1669			23.3261	24.9899	23.9045	24.4365	NUPL2
WWP2	-3.24953	23.3264	-4.58069	0.000945085	0.0105484	-0.826719	UID12		24.7316	24.7194	24.9855		22.9471		23.0389		24.7302	25.0121	25.3145	WWP2
PDCD11	-3.32129	22.528	-8.01295	9.92807e-06	0.000472916	3.87701	UID646		24.0567	24.3685	24.245						24.1951	23.874	24.6871	PDCD11
RBM19	-3.71044	23.5119	-4.77738	0.000697161	0.00910255	-0.512506	UID1130	22.657	24.9817	25.9022	23.2316	21.9572	22.8492	22.3833	21.0785		26.2439	25.1629	26.1731	RBM19
RANBP1	-4.12399	22.0974	-4.59864	0.000918996	0.0104253	-0.797828	UID358		24.283	22.9519	24.7067	22.8346					23.7266		23.4973	RANBP1
HIST1H2BM	-4.825	22.6909	-4.48539	0.00109735	0.0120534	-0.980814	UID922		25.9847	23.1511	25.3	23.545	24.4446				24.1921		23.6838	HIST1H2BM
PUM2	-6.62368	26.9081	-15.1683	2.33362e-08	1.61487e-05	9.81158	UID822	23.5058	30.3175	30.0022	30.4472	23.7109	23.3276	24.2412	22.4148	24.2399	30.5653	29.9231	30.2017	PUM2
PUM1	-9.18024	25.6161	-12.0491	2.204e-07	3.81293e-05	7.68719	UID643		30.6875	29.3787	30.4867			20.0137		22.7888	29.9293	29.608	30.1996	PUM1
