## Supplemental Table 3 for "mTOR signaling promotes cytokine production in T cells through 3’UTR-mediated translation control"

### Sheet: Shape Analysis Top Hits
Genes	UID	names	cor	p_val	p_adj
TCP1	UID227	shape_1	0.95277	1.70938e-06	0.000574353
DDX21	UID1011	shape_1	0.843451	0.000565833	0.0207611
RPL14	UID389	shape_1	0.862128	0.00030984	0.0207611
RPL7	UID229	shape_1	0.851339	0.000443086	0.0207611
LSM7	UID1071	shape_1	0.814103	0.00126792	0.0276942
PRMT1	UID921	shape_1	0.78378	0.00255538	0.0441864
LSM5	UID1132	shape_1	0.697587	0.0116645	0.0870949
MYCBP	UID910	shape_1	0.680812	0.0148032	0.0932451
PATL1	UID772	shape_1	0.682213	0.0145196	0.0932451
SNRPD1	UID467	shape_1	0.675127	0.015996	0.0932451
SNRPF	UID463	shape_1	0.670604	0.0169944	0.0932451
WDR26	UID984	shape_1	0.687265	0.0135301	0.0932451
COX6A1	UID193	shape_2	0.837247	0.000679678	0.0207611
ENO1	UID144	shape_2	0.863184	0.000298708	0.0207611
FKBP3	UID544	shape_2	0.8388	0.000649656	0.0207611
RRBP1	UID1052	shape_2	0.781759	0.00266729	0.0441864
TMSB15B;TMSB15A	UID172	shape_2	0.780104	0.00276165	0.0441864
EDF1	UID66	shape_2	0.773056	0.00319232	0.0446925
PKM	UID199	shape_2	0.766974	0.00360345	0.0484303
RPL32	UID495	shape_2	0.734346	0.00653457	0.0665338
RPLP0;RPLP0P6	UID137	shape_2	0.716665	0.00872718	0.0743773
SRPRB	UID1138	shape_2	0.721819	0.00803854	0.0743773
